# Large scale capsid-mediated mobilisation of bacterial genomic DNA in the gut microbiome

**DOI:** 10.1101/2024.11.15.623857

**Authors:** Tatiana Borodovich, Jason S. Wilson, Pavol Bardy, Muireann Smith, Conor Hill, Ekaterina V. Khokhlova, Bianca Govi, Paul C.M. Fogg, Colin Hill, Andrey N. Shkoporov

## Abstract

Transducing bacteriophages and gene transfer agents (GTA) are constrained by their capsids’ structural properties in the length of host DNA they can package. Nanopore sequencing of intact capsid-packaged DNA molecules with full-sized reads can be used to establish the precise lengths and identity of individual packaged DNA molecules and their association with specific bacterial hosts. This approach was validated using a few well-characterised transducing systems, and then applied to study bacterial DNA encapsidation in the faecal microbiomes from three healthy human donors. Bacterial DNA encapsidation appears to be widespread in the microbiome with up to 5.4% of capsid-packaged DNA in the gut virome being of bacterial (non-prophage) origin. Generalised transduction and GTA activity are especially prevalent in the families Oscillospiraceae and Ruminococcaceae, whereas an example of lateral transduction was observed in genus Bacteroides. In addition to that, induction of prophages in a variety of highly prevalent gut bacteria was observed.
