## Supplementary material for "Large scale capsid-mediated mobilisation of bacterial genomic DNA in the gut microbiome": Table S1

### Sheet: Sheet1
Table S1. Packaging events involving bacterial genomic DNA across the three human donors.
Coloured blocks indicate groups of un-binned genomic scaffold showing similar Nanopore VLP read profiles and coverage patterns, and likely belonging to the same bacterial strain (despite different taxonomic labels on them).
Description	Short	Type	Sample	MAG	Scaffold	Tax_label	length_peak1	length_peak2	length_peak3	length_peak4	length_peak5
B. intestinihominis 925_concoct.99_sub - prophage induction (separate scaffold)	925B_B_intestinihominis	Prophage	X925B	925_concoct.99_sub	925tot_NODE_702_length_58794_cov_177.990688	NA	3266.05	6093.4	8581.46	57324.9	11295.7
B. adolescentis 925_bin.50 - prophage induction	925B_B_adolescentis	Prophage	X925B	925_bin.50	NA	NA	20747.4	24238.7	5036.94	11655.7	34566.9
R. bromii 925_bin.80 - prophage induction	925B_R_bromii	Prophage	X925B	925_bin.80	NA	NA	37183.6	5951.76	17675.7
Dysosmobacter sp. 925_bin.154 - 2 prophages induction	925B_Dysosmobacter	Prophage	X925B	925_bin.154	NA	NA	38406	9437.49	77332.4
CAG-177 925_bin.149 - prophage induction	925B_CAG-177_1	Prophage	X925B	925_bin.149	NA	NA	39275.4	5859.06	7952.82	12056.6	43881.7
s__51-20 925_concoct.173 - prophage induction and possible GT	925B_s__51-20	Prophage+GT	X925B	925_concoct.173	NA	NA	38464.2	6187.44
A. megaguti 925_bin.76 - prophage induction	925B_A_megaguti_1	Prophage	X925B	925_bin.76	NA	NA	42397.7	11258.9
CAG-269 sp900754285 - 77kb phage/prophage with extra length peaks	925B_CAG-269_1	Prophage	X925B	NA	925tot_NODE_483_length_77264_cov_407.758163	s__CAG-269 sp900754285	21784.3	25653.7	4758.87	7080.52	35456.2
Oscillospirales - phage and chromosomal fragments in multiple peaks	925B_Oscillospirales_1	Prophage+GT	X925B	NA	NA	o__Oscillospirales	18136.1	15559.7	10641.2	38747	48818.3
Oscillospiraceae - GT with ~35kb fragments	925B_Oscillospiraceae	GT	X925B	NA	NA	f__Oscillospiraceae	34905.7	5827.42	66169.1	78103
Oscillospiraceae - GT with ~35kb fragments	925B_Clostridia	GT	X925B	NA	NA	c__Clostridia	34182.2	44401	15138.1	7086.98	62516.2
F23-B02 - GT	925B_F23-B02	GT	X925B	NA	NA	g__F23-B02	34950.5	8176.14
F23-B02 sp900545805 - GT	925B_F23-B02_2	GT	X925B	NA	NA	s__F23-B02 sp900545805	34920.1	15111
Merdousia phage	925B_Merdousia	Prophage	X925B	NA	925tot_NODE_1122_length_40643_cov_158.442569	g__Merdousia	6981.15	41990	76998.9	82192.6
Avilachnospira sp934438085 - prophage	925B_Avilachnospira	Prophage	X925B	NA	925tot_NODE_482_length_77558_cov_13.252210	s__Avilachnospira sp93443808	47247	25312.5
Lachnospiraceae - prophages	925B_Lachnospiraceae	Prophage	X925B	NA	NA	f__Lachnospiraceae	19824.9	38093.7	5626.33
CAG-115 925_concoct.51 - GTA (wide peak), also a VLP enriched MAG	925T_CAG-115	GTA	X925T	925_concoct.51	NA	NA	4426.56	4033.7	5709.89	15426.5	8145.6
Onthomonas sp900545815 925_bin.12 - GTA	925T_Onthomonas	GTA	X925T	925_bin.12	NA	NA	5904.67	4817.48	4068.91	4389.73	3177.77
Gemmiger formicilis 925_concoct.42 - GTA, also a VLP enriched MAG	925T_G_formicilis	GTA	X925T	925_concoct.42	NA	NA	8929.03	5790.22	4412.21	4029.43	3416.98
F. prausnitzii 925_bin.142 - GTA	925T_F_prausnitzii	GTA	X925T	925_bin.142	NA	NA	8588.4	7385.38	3851.51	3550.76	15305.2
UBA11524 sp000437595 925_concoct.79 - GTA	925T_UBA11524	GTA	X925T	925_concoct.79	NA	NA	4880.19	6247.17	3929.25	3216.04	3572.65
UBA1829 sp002338895 925_bin.22 - GTA	925T_UBA1829	GTA	X925T	925_bin.22	NA	NA	8144.69	6889.6	7026.88	10321.5	6007.12
Oscillospirales - phage and chromosomal fragments in multiple peaks (GT?)	925T_Oscillospirales	Prophage+GT	X925T	NA	NA	o__Oscillospirales	5728.25	44449	112578	104246	94442.8
UBA1206 sp000433115	925T_UBA1206	GTA	X925T	NA	925T_NODE_109_length_61953_cov_4.735969	s__UBA1206 sp000433115	6918.31	3387.69
Gemmiger qucibialis - GTA	925T_G_qucibialis	GTA	X925T	NA	NA	s__Gemmiger qucibialis	8758.55	7540.36	6525.2	3547.4	6119.14
Gemmiger - GTA	925T_Gemmiger	GTA	X925T	NA	NA	g__Gemmiger	8832.32	7295.4	6025.77	4522.26	3286.04
Clostridia - GT	925T_Clostridia	GT	X925T	NA	NA	c__Clostridia	34799.5	8606.56	16146.9	62778.3	90955.5
Faecalibacterium - GTA	925T_Faecalibacterium	GTA	X925T	NA	NA	g__Faecalibacterium	8486.84	6176.98
Faecalibacterium prausnitzii E - GTA	925T_F_prausnitzii_E	GTA	X925T	NA	NA	s__Faecalibacterium prausnitzii_E	8705.98	7257.2	4430.89	3813.38	5416.54
Dysosmobacter sp001916835 - additional scaffold, prophage	925T_Dysosmobacter_E	Prophage	X925T	NA	925tot_NODE_1311_length_35335_cov_162.920578	s__Dysosmobacter sp001916835	13342.7	4455.77	7442.37	5766.96	23540.9
CAG-269 sp900754285 - same scaffold as above, phage	925T_CAG-269	Prophage	X925T	NA	925tot_NODE_483_length_77264_cov_407.758163	s__CAG-269 sp900754285	21885.2	25512.3	4656.8	35184.4	77499.9
Oscillospiraceae - GT, some additional scaffolds	925T_Oscillospiraceae	GT	X925T	NA	NA	f__Oscillospiraceae	34992.1	5118.48	11407.7	66123.6	70368.8
Christensenellales - LT or GT	925T_Christensenellales	LT	X925T	NA	NA	o__Christensenellales	37388.8	8161.53
Merdousia - same scaffold	925T_Merdousia	Prophage	X925T	NA	925tot_NODE_1122_length_40643_cov_158.442569		42067.8	7126.21	58194.6
F. longum 928_bin.13 - GTA	928B_F_longum	GTA	X928B	928_bin.13	NA	NA	8808.68	7606.39	6328.95	7343.38	7042.81
A. avistercoris 928_bin.62 - prophage induction	928B_A_avistercoris	Prophage	X928B	928_bin.62	NA	NA	34159.9	13117.3
R. bicirculans 928_bin.77 - 2 prophages induction	928B_R_bicirculans	Prophage	X928B	928_bin.77	NA	NA	38532.7	8291.66
Eubacterium_R sp000436835 928_bin.23 - prophage induction	928B_Eubacterium_R	Prophage	X928B	928_bin.23	NA	NA	41100.1	13322	4694.72	23940.3
P. faecium 928_concoct.42 - prophage induction	928B_P_faecium	Prophage	X928B	928_concoct.42	NA	NA	45552	9066.82
Blautia_A sp900066335 - phage, single scaffold, many peaks	928B_Blautia_A	Prophage	X928B	NA	928tot_NODE_83_length_174596_cov_135.536659	s__Blautia_A sp900066335	12667.9	5166.43	32585.7	35689.8	42674
Phocaeicola sp019414725 - phage single scaffold, many peaks	928B_Phocaeicola	Prophage	X928B	NA	928tot_NODE_75_length_181294_cov_29.879419	s__Phocaeicola sp019414725	8572.8	18897.5	22670	27633.8	25648.2
Bacteroides - prophage induction and LT	928B_Bacteroides_1	LT	X928B	NA	NA	g__Bacteroides	43412.6	23547.5	6886.44	58364.8	69899.4
CAG−269 sp900754285 - phage single scaffold, many peaks	928B_CAG−269	Prophage	X928B	NA	928tot_NODE_434_length_77489_cov_11.715138	s__CAG-269 sp900754285	21587.2	7447.42	77609.5	59174.1	66333.5
Faecalibacterium sp900772565 - prophage single scaffold	928B_Faecalibacterium	Prophage	X928B	NA	928tot_NODE_812_length_49711_cov_18.152670	s__Faecalibacterium sp900772565	46056.2	9536.26
Bacteria - phages, several scaffolds, several peaks	928B_Bacteria	Prophage	X928B	NA	NA	d__Bacteria	13131.9	60025.5
Faecalibacterium - GTA	928B_Faecalibacterium_2	GTA	X928B	NA	NA	g__Faecalibacterium	8862.74	3992.34	6842.04	4665.91	3163.34
s__HGM11616 sp900761075 928_concoct.122 - GTA, also a VLP enriched MAG	928T_HGM11616	GTA	X928T	928_concoct.122	NA	NA	4071.77	7067.2
Ruminococcus_C callidus - very short GTA	928T_Ruminococcus_C	GTA	X928T	NA	NA	s__Ruminococcus_C callidus	4608.17	3643.16	3533.92	3151.56	5354.68
Ruminococcus_C - very short GTA, same as above	928T_Ruminococcus_C_2	GTA	X928T	NA	NA	g__Ruminococcus_C	4549.64	3450.42	6137.41	11267.1	9801.49
QANA01 sp019420265 - single scaffold, GTA	928T_QANA01	GTA	X928T	NA	928T_NODE_10_length_189893_cov_7.571414	s__QANA01 sp019420265	6318.78	4476.28	3271.57	9649.45	10358.1
QANA01 - same as above, GTA	928T_QANA01_2	GTA	X928T	NA	NA	g__QANA01	6286.45	4081.51	8826.32	9496.18
Faecalibacterium - GTA	928T_Faecalibacterium	GTA	X928T	NA	NA	g__Faecalibacterium	8710.38	7507	6450.37	7066.74	4366.47
Faecalibacterium longum - GTA, same as the above	928T_Faecalibacterium_2	GTA	X928T	NA	NA	s__Faecalibacterium longum	8606.37	3601.84	14431.7
Clostridia - GTA, same as the above	928T_Clostridia	GTA	X928T	NA	NA	c__Clostridia	8585.15	4533.55	47750.6	16688.3	32026.5
Faecalibacterium sp900772565 - prophage	928T_Faecalibacterium_3	Prophage	X928T	NA	928tot_NODE_812_length_49711_cov_18.152670	s__Faecalibacterium sp900772565	9176.96	46304.8
Gemmiger formicilis - GTA	928T_Gemmiger	GTA	X928T	NA	NA	s__Gemmiger formicilis	8811.83	4001.78	12939
UMGS856 sp900546265 - GTA	928T_UMGS856	GTA	X928T	NA	NA	s__UMGS856 sp900546265	10401.4	5336.8	14799.6
Bacteria - phages/prophages	928T_Bacteria	Prophage	X928T	NA	NA	d__Bacteria	16186.7	5046.2	23189.3	60748.7	34648.1
CAG-628 prophages	942B_CAG−628_1	Prophage	X942B	942_concoct.56	NA	NA	4271.6	10233.8	13499.8	17639.1	16082.1
Faecalibacterium - GTA	942B_Faecalibacterium	GTA	X942B	NA	NA	g__Faecalibacterium	8514.11	5045.38	6779.75	5799.45	3386.42
Faecalibacterium longum - GTA	942B_Faecalibacterium_3	GTA	X942B	NA	NA	s__Faecalibacterium longum	8442.36	6329.36	7019.32	3483.27	5165.05
UMGS872 sp905215145 – prophage (phage)	942T_UMGS872	Prophage	X942T	NA	942tot_NODE_15_length_183197_cov_17.241659	s__UMGS872 sp905215145	3340.06	9306.39	10570.4	11177.2	12087.3
Faecalibacterium - GTA	942T_Faecalibacterium	GTA	X942T	NA	NA	g__Faecalibacterium	3304.18	6565.04	7823.62	7995.25	16576.5
