## Supplementary material for "Large scale capsid-mediated mobilisation of bacterial genomic DNA in the gut microbiome": Table S2

### Sheet: Sheet1
Table S2. MS analysis of proteins present in a CsCl-purified VLP fraction obtained after spontaneous lysis of a stationary phase F. prausnitzii ATCC27766
Contaminant identifications highlighted in red, proteins encoded in GTA operon I in green, proteins adjacent to operon I in lightgreen, proteins encoded in GTA operon II in dark yellow, proteins adjacent to operon II in light yellow
False discovery rate of 1% and 2 unique peptides required per protein identification
Protein ID	Total Peptides	Unique Peptides	Coverage	Protein Probability	Top Peptide Probability	Total Spectral Count	Unique Spectral Count	Function (PDB homolog)
RCH50851.1 hypothetical protein C7K05_04650 [Faecalibacterium prausnitzii]	40	40	84.34	1	0.999	1321	1321	Portal
RCH50849.1 N4-gp56 family major capsid protein [Faecalibacterium prausnitzii]	30	30	70.48	1	0.999	1226	1226	Major capsid protein
RCH50844.1 cell envelope biogenesis protein TolA [Faecalibacterium prausnitzii]	32	32	66.82	1	0.999	914	914
P04264 Keratin, type II cytoskeletal 1	55	50	67.86	1	0.999	461	413
P35527 Keratin, type I cytoskeletal 9	37	37	63.56	1	0.999	409	409
P13645 Keratin, type I cytoskeletal 10	36	31	55.14	1	0.999	401	343
P35908 Keratin, type II cytoskeletal 2 epidermal	51	44	78.87	1	0.999	363	305
RCH49897.1 M18 family aminopeptidase [Faecalibacterium prausnitzii]	17	17	47.49	1	0.999	187	187
P00761 Trypsin	6	5	28.57	1	0.999	184	183
RCH49245.1 6,7-dimethyl-8-ribityllumazine synthase [Faecalibacterium prausnitzii]	9	9	82.28	1	0.999	159	159
RCH48794.1 hypothetical protein C7K05_12760 [Faecalibacterium prausnitzii]	25	25	60.79	1	0.999	133	133	BppU-like fibre (PDB=4v96)
RCH51226.1 BMP family ABC transporter substrate-binding protein [Faecalibacterium prausnitzii]	8	8	34.35	1	0.999	126	126
RCH50341.1 molecular chaperone DnaK [Faecalibacterium prausnitzii]	28	28	53.12	1	0.999	115	115
P01012 Ovalbumin	12	12	45.85	1	0.999	115	115
RCH51346.1 ABC transporter substrate-binding protein [Faecalibacterium prausnitzii]	19	19	54.48	1	0.999	112	112
RCH49261.1 riboflavin synthase [Faecalibacterium prausnitzii]	9	9	61.06	1	0.999	111	111
RCH48499.1 glycosyl transferase [Faecalibacterium prausnitzii]	12	12	40.94	1	0.999	111	111
RCH51001.1 aminopeptidase [Faecalibacterium prausnitzii]	20	20	52.03	1	0.999	109	109
RCH49874.1 flavocytochrome c [Faecalibacterium prausnitzii]	23	23	49.22	1	0.999	108	108
RCH50850.1 ribosomal-processing cysteine protease Prp [Faecalibacterium prausnitzii]	14	14	52.6	1	0.999	103	103	Unknown
RCH51532.1 DNA-directed RNA polymerase subunit beta [Faecalibacterium prausnitzii]	46	46	48.33	1	0.999	100	100
RCH50852.1 Terminase-like family protein [Faecalibacterium prausnitzii]	22	22	62.16	1	0.999	96	96	Large terminase
RCH51218.1 hypothetical protein C7K05_02710 [Faecalibacterium prausnitzii]	7	7	71.33	1	0.999	88	88
RCH51533.1 DNA-directed RNA polymerase subunit beta' [Faecalibacterium prausnitzii]	41	41	44.62	1	0.999	83	83
RCH51864.1 pyruvate:ferredoxin (flavodoxin) oxidoreductase [Faecalibacterium prausnitzii]	28	28	30.48	1	0.999	81	81
RCH48796.1 hypothetical protein C7K05_12770 [Faecalibacterium prausnitzii]	12	12	59.29	1	0.999	67	67	putative RBP / Sialidase (PDB=7quz)
RCH50530.1 Tat pathway signal sequence [Faecalibacterium prausnitzii]	8	8	52.08	1	0.999	67	67
RCH49459.1 dipeptidase [Faecalibacterium prausnitzii]	19	19	53.85	1	0.999	62	62
RCH51491.1 cobalt chelatase [Faecalibacterium prausnitzii]	12	12	44.77	1	0.999	60	60
RCH51521.1 acetyl-CoA C-acyltransferase [Faecalibacterium prausnitzii]	13	13	47.16	1	0.999	55	55
RCH49336.1 type I glyceraldehyde-3-phosphate dehydrogenase [Faecalibacterium prausnitzii]	12	12	49.85	1	0.999	50	50
RCH49499.1 hypothetical protein C7K05_10280 [Faecalibacterium prausnitzii]	9	9	52.36	1	0.999	47	47
RCH48797.1 SGNH/GDSL hydrolase family protein [Faecalibacterium prausnitzii]	9	9	56.44	1	0.999	46	46	RBP anchor protein (PDB=8egr_L)
RCH50516.1 hypothetical protein C7K05_06110 [Faecalibacterium prausnitzii]	5	5	48.65	1	0.999	46	46
RCH52029.1 peptidylprolyl isomerase [Faecalibacterium prausnitzii]	5	5	44.94	1	0.999	42	42
P02662 Alpha-S1-casein	10	10	47.66	1	0.999	40	40
RCH51524.1 acyl-CoA dehydrogenase [Faecalibacterium prausnitzii]	10	10	40.36	1	0.999	39	39
RCH51537.1 elongation factor Tu [Faecalibacterium prausnitzii]	12	12	37	1	0.999	38	38
RCH51237.1 peptide ABC transporter substrate-binding protein [Faecalibacterium prausnitzii]	12	12	28.37	1	0.999	38	38
RCH50708.1 pyruvate, phosphate dikinase [Faecalibacterium prausnitzii]	21	21	34.68	1	0.999	37	37
RCH51859.1 DNA gyrase subunit A [Faecalibacterium prausnitzii]	21	21	32.91	1	0.999	37	37
RCH51889.1 DNA primase [Faecalibacterium prausnitzii]	14	14	34.47	1	0.999	36	36
RCH50666.1 cytochrome C [Faecalibacterium prausnitzii]	4	4	32.08	1	0.999	34	34
RCH50036.1 DNA-directed RNA polymerase subunit alpha [Faecalibacterium prausnitzii]	10	10	38.36	1	0.999	32	32
RCH50879.1 sugar ABC transporter substrate-binding protein [Faecalibacterium prausnitzii]	12	12	32.18	1	0.999	32	32
RCH51526.1 electron transfer flavoprotein subunit alpha/FixB family protein [Faecalibacterium prausnitzii]	7	7	32.14	1	0.999	31	31
RCH50276.1 hypothetical protein C7K05_06485 [Faecalibacterium prausnitzii]	9	9	60.34	1	0.999	29	29
RCH49994.1 hypothetical protein C7K05_07810 [Faecalibacterium prausnitzii]	10	10	45.32	1	0.999	29	29
RCH48790.1 glycogen synthase GlgA [Faecalibacterium prausnitzii]	13	13	35.17	1	0.999	29	29
RCH50498.1 alanine--tRNA ligase [Faecalibacterium prausnitzii]	16	16	23.93	1	0.999	29	29
RCH51066.1 bifunctional metallophosphatase/5'-nucleotidase [Faecalibacterium prausnitzii]	12	12	32.59	1	0.999	28	28
RCH49717.1 elongation factor P [Faecalibacterium prausnitzii]	7	7	54.05	1	0.999	24	24
RCH51523.1 3-hydroxybutyryl-CoA dehydrogenase [Faecalibacterium prausnitzii]	9	9	40	1	0.999	24	24
RCH51671.1 trigger factor [Faecalibacterium prausnitzii]	12	12	38.13	1	0.999	23	23
RCH51924.1 hypothetical protein C7K05_00715 [Faecalibacterium prausnitzii]	6	6	49.14	1	0.999	22	22
P02663 Alpha-S1-casein	9	9	38.74	1	0.999	22	22
RCH49876.1 hypothetical protein C7K05_08625 [Faecalibacterium prausnitzii]	8	8	41.63	1	0.999	21	21
RCH49364.1 phosphoglycerate kinase [Faecalibacterium prausnitzii]	10	10	39.8	1	0.999	21	21
RCH51536.1 elongation factor G [Faecalibacterium prausnitzii]	16	16	33.62	1	0.999	21	21
RCH51359.1 ribosome recycling factor [Faecalibacterium prausnitzii]	8	8	52.17	1	0.999	20	20
RCH49875.1 GGGtGRT protein [Faecalibacterium prausnitzii]	5	5	23.49	1	0.999	20	20
RCH50846.1 hypothetical protein C7K05_04625 [Faecalibacterium prausnitzii]	13	13	23.16	1	0.999	20	20	Tail nozzle (PDB=8eap)
P02668 Kappa-casein	2	2	14.74	1	0.999	20	20
RCH49190.1 dihydroorotase [Faecalibacterium prausnitzii]	9	9	34.34	1	0.999	19	19
RCH50027.1 30S ribosomal protein S12 methylthiotransferase RimO [Faecalibacterium prausnitzii]	8	8	16.78	1	0.999	19	19
P02666 Beta-casein	2	2	15.62	1	0.999	19	19
RCH49513.1 hypothetical protein C7K05_10350 [Faecalibacterium prausnitzii]	5	5	44.86	1	0.999	18	18
RCH51858.1 DNA topoisomerase (ATP-hydrolyzing) subunit B [Faecalibacterium prausnitzii]	13	13	27.41	1	0.999	18	18
RCH51570.1 30S ribosomal protein S2 [Faecalibacterium prausnitzii]	9	9	38.75	1	0.999	17	17
RCH51878.1 stage 0 sporulation protein [Faecalibacterium prausnitzii]	8	8	32.91	1	0.999	17	17
RCH51099.1 translational GTPase TypA [Faecalibacterium prausnitzii]	9	9	24.38	1	0.999	17	17
RCH51147.1 DegV family EDD domain-containing protein [Faecalibacterium prausnitzii]	3	3	17.38	1	0.999	17	17
RCH49205.1 transcription termination/antitermination factor NusG [Faecalibacterium prausnitzii]	6	6	43.72	1	0.999	16	16
RCH50151.1 ketol-acid reductoisomerase [Faecalibacterium prausnitzii]	12	12	31.86	1	0.999	16	16
RCH51490.1 iron transporter [Faecalibacterium prausnitzii]	5	5	30.71	1	0.999	16	16
RCH51990.1 phosphoenolpyruvate carboxykinase (ATP) [Faecalibacterium prausnitzii]	9	9	29.03	1	0.999	16	16
RCH50315.1 glycosyl hydrolase family 25 [Faecalibacterium prausnitzii]	8	8	17.54	1	0.999	16	16
RCH48348.1 DNA primase [Faecalibacterium prausnitzii]	9	8	29.16	1	0.999	18	15
RCH50690.1 [acyl-carrier-protein] S-malonyltransferase [Faecalibacterium prausnitzii]	6	6	28.71	1	0.999	15	15
RCH50573.1 ABC transporter substrate-binding protein [Faecalibacterium prausnitzii]	9	9	26.51	1	0.999	15	15
RCH49136.1 hypothetical protein C7K05_11615 [Faecalibacterium prausnitzii]	12	10	24.78	1	0.999	26	15
RCH49469.1 aldehyde ferredoxin oxidoreductase [Faecalibacterium prausnitzii]	9	9	16.57	1	0.999	15	15
RCH50013.1 RNA polymerase subunit sigma [Faecalibacterium prausnitzii]	9	9	31.95	1	0.999	14	14
RCH49007.1 hypothetical protein C7K05_11765 [Faecalibacterium prausnitzii]	7	7	20.13	1	0.999	14	14
RCH49747.1 Lrp/AsnC family transcriptional regulator [Faecalibacterium prausnitzii]	6	6	50.31	1	0.999	13	13
RCH50029.1 recombinase RecA [Faecalibacterium prausnitzii]	7	7	24.1	1	0.999	13	13
RCH51365.1 dihydroxyacetone kinase [Faecalibacterium prausnitzii]	8	8	22.7	1	0.999	13	13
RCH51287.1 alpha-glucan phosphorylase [Faecalibacterium prausnitzii]	9	9	18.35	1	0.999	13	13
RCH51548.1 SMC-Scp complex subunit ScpB [Faecalibacterium prausnitzii]	5	5	53.59	1	0.999	12	12
RCH50533.1 ABC transporter substrate-binding protein [Faecalibacterium prausnitzii]	7	7	51.16	1	0.999	12	12
RCH51580.1 peptide deformylase [Faecalibacterium prausnitzii]	4	4	36.52	1	0.999	12	12
RCH48795.1 hypothetical protein C7K05_12765 [Faecalibacterium prausnitzii]	5	5	28.72	1	0.999	12	12	Upper fibre (PDB=6v8i)
RCH51522.1 enoyl-CoA hydratase [Faecalibacterium prausnitzii]	5	5	25.67	1	0.999	12	12
RCH50337.1 hypothetical protein C7K05_06800 [Faecalibacterium prausnitzii]	3	3	19.27	1	0.999	12	12
RCH49869.1 hypothetical protein C7K05_08590 [Faecalibacterium prausnitzii]	5	5	11.78	1	0.999	12	12
RCH50064.1 50S ribosomal protein L3 [Faecalibacterium prausnitzii]	6	6	38.1	1	0.999	11	11
RCH50144.1 ABC transporter substrate-binding protein [Faecalibacterium prausnitzii]	8	8	28	1	0.999	11	11
RCH50549.1 amino acid ABC transporter substrate-binding protein [Faecalibacterium prausnitzii]	6	6	24.73	1	0.999	11	11
RCH49135.1 leucine-rich repeat domain-containing protein [Faecalibacterium prausnitzii]	11	9	19.29	1	0.999	22	11
RCH51519.1 butyryl-CoA:acetate CoA-transferase [Faecalibacterium prausnitzii]	6	6	19.2	1	0.999	11	11
O77727 Keratin, type I cytoskeletal 15	10	5	16.11	1	0.999	69	11
RCH50513.1 hypothetical protein C7K05_06095 [Faecalibacterium prausnitzii]	7	7	53.73	1	0.999	10	10
RCH51695.1 YlbF family regulator [Faecalibacterium prausnitzii]	4	4	40.74	1	0.999	10	10
RCH50058.1 30S ribosomal protein S3 [Faecalibacterium prausnitzii]	7	7	33.33	1	0.999	10	10
RCH50560.1 cysteine synthase A [Faecalibacterium prausnitzii]	4	4	26.73	1	0.999	10	10
RCH50000.1 twin-arginine translocase TatA/TatE family subunit [Faecalibacterium prausnitzii]	4	4	26.15	1	0.999	10	10
RCH50351.1 hypothetical protein C7K05_06875 [Faecalibacterium prausnitzii]	7	7	20.99	1	0.999	10	10
RCH50061.1 50S ribosomal protein L2 [Faecalibacterium prausnitzii]	5	5	20.29	1	0.999	10	10
RCH50340.1 molecular chaperone DnaJ [Faecalibacterium prausnitzii]	8	8	18.46	1	0.999	10	10
P02769 Albumin	10	7	15.65	1	0.999	15	10
RCH50499.1 hypothetical protein C7K05_06020 [Faecalibacterium prausnitzii]	8	8	60.08	1	0.999	9	9
RCH50584.1 fructose-1,6-bisphosphate aldolase, class II [Faecalibacterium prausnitzii]	6	6	34.15	1	0.999	9	9
RCH49346.1 CdaR family transcriptional regulator [Faecalibacterium prausnitzii]	6	6	24.1	1	0.999	9	9
RCH49458.1 sulfonate/nitrate/taurine transporter substrate-binding protein [Faecalibacterium prausnitzii]	4	4	21.71	1	0.999	9	9
RCH51320.1 chaperonin GroEL [Faecalibacterium prausnitzii]	6	6	18.93	1	0.999	9	9
RCH51572.1 propionyl-CoA carboxylase [Faecalibacterium prausnitzii]	5	5	16.4	1	0.999	9	9
RCH50002.1 maltose phosphorylase [Faecalibacterium prausnitzii]	6	6	12.88	1	0.999	9	9
RCH49567.1 hypothetical protein C7K05_09445 [Faecalibacterium prausnitzii]	3	3	50.57	1	0.999	8	8
RCH51115.1 zinc ribbon domain-containing protein [Faecalibacterium prausnitzii]	6	6	49.65	1	0.999	8	8
RCH51097.1 PH domain-containing protein [Faecalibacterium prausnitzii]	5	5	48	1	0.999	8	8
RCH49204.1 50S ribosomal protein L11 [Faecalibacterium prausnitzii]	4	4	41.13	1	0.999	8	8
RCH50691.1 3-oxoacyl-[acyl-carrier-protein] reductase [Faecalibacterium prausnitzii]	6	6	34.94	1	0.999	8	8
RCH51820.1 hypothetical protein C7K05_00130 [Faecalibacterium prausnitzii]	5	5	33.33	1	0.999	8	8
RCH50562.1 uracil phosphoribosyltransferase [Faecalibacterium prausnitzii]	5	5	32.69	1	0.999	8	8
RCH49461.1 1-phosphofructokinase [Faecalibacterium prausnitzii]	5	5	30.56	1	0.999	8	8
RCH50087.1 DNA-binding response regulator [Faecalibacterium prausnitzii]	4	4	28.95	1	0.999	8	8
RCH51284.1 SPFH/Band 7/PHB domain protein [Faecalibacterium prausnitzii]	6	6	28.9	1	0.999	8	8
RCH51511.1 hypothetical protein C7K05_01535 [Faecalibacterium prausnitzii]	5	5	23.93	1	0.999	8	8
RCH50847.1 hypothetical protein C7K05_04630 [Faecalibacterium prausnitzii]	2	2	22.83	0.9998	0.999	8	8	Adaptor (PDB=7sp4)
RCH50509.1 ribosome biogenesis GTPase Der [Faecalibacterium prausnitzii]	8	8	21.25	1	0.999	8	8
RCH51571.1 elongation factor Ts [Faecalibacterium prausnitzii]	5	5	20.85	1	0.999	8	8
RCH50175.1 glucuronate isomerase [Faecalibacterium prausnitzii]	7	7	20.13	1	0.999	8	8
RCH49621.1 long-chain fatty acid--CoA ligase [Faecalibacterium prausnitzii]	5	5	16.16	1	0.999	8	8
RCH50701.1 peptidase [Faecalibacterium prausnitzii]	6	6	12.46	1	0.999	8	8
RCH50518.1 4Fe-4S dicluster domain-containing protein [Faecalibacterium prausnitzii]	5	5	12.19	1	0.999	8	8
RCH49635.1 Fe-S cluster assembly scaffold protein NifU [Faecalibacterium prausnitzii]	5	5	46.26	1	0.999	7	7
RCH51540.1 NADH peroxidase [Faecalibacterium prausnitzii]	6	6	43.72	1	0.999	7	7
RCH51080.1 nucleoid-associated protein, YbaB/EbfC family [Faecalibacterium prausnitzii]	3	3	42.86	1	0.999	7	7
RCH50057.1 50S ribosomal protein L16 [Faecalibacterium prausnitzii]	4	4	37.67	1	0.999	7	7
RCH51052.1 hypothetical protein C7K05_03880 [Faecalibacterium prausnitzii]	2	2	33.33	1	0.999	7	7
RCH49494.1 hypothetical protein C7K05_10250 [Faecalibacterium prausnitzii]	2	2	30.92	1	0.999	7	7
RCH51525.1 electron transfer flavoprotein subunit beta [Faecalibacterium prausnitzii]	4	4	27.27	1	0.999	7	7
RCH50660.1 2-dehydro-3-deoxyphosphogluconate aldolase [Faecalibacterium prausnitzii]	6	6	24.38	1	0.999	7	7
RCH49896.1 hypothetical protein C7K05_08755 [Faecalibacterium prausnitzii]	3	3	23.72	1	0.999	7	7
RCH49854.1 NAD-dependent protein deacylase [Faecalibacterium prausnitzii]	4	4	21.67	1	0.999	7	7
RCH50542.1 transcriptional regulator, IclR family protein [Faecalibacterium prausnitzii]	3	3	18.63	1	0.999	7	7
RCH50278.1 Tat pathway signal sequence [Faecalibacterium prausnitzii]	3	3	17.07	1	0.999	7	7
RCH48619.1 hypothetical protein C7K05_13350 [Faecalibacterium prausnitzii]	4	4	15.36	1	0.999	7	7
RCH50692.1 beta-ketoacyl-[acyl-carrier-protein] synthase II [Faecalibacterium prausnitzii]	3	3	12.86	1	0.999	7	7
RCH51999.1 phosphoenolpyruvate--protein phosphotransferase [Faecalibacterium prausnitzii]	6	6	12.71	1	0.999	7	7
RCH49462.1 PTS fructose transporter subunit IIC [Faecalibacterium prausnitzii]	4	4	9.03	1	0.999	7	7
RCH50322.1 phosphatase [Faecalibacterium prausnitzii]	2	2	53.12	1	0.999	6	6
RCH49121.1 hypothetical protein C7K05_11535 [Faecalibacterium prausnitzii]	5	5	32.43	1	0.999	6	6
RCH50325.1 hypothetical protein C7K05_06735 [Faecalibacterium prausnitzii]	3	3	28.93	1	0.999	6	6
RCH48798.1 peptidase M15 [Faecalibacterium prausnitzii]	3	3	27.74	1	0.999	6	6	Putative endolysin (PDB=6akv)
RCH50277.1 hypothetical protein C7K05_06490 [Faecalibacterium prausnitzii]	3	3	22.84	1	0.999	6	6
RCH50689.1 nitronate monooxygenase [Faecalibacterium prausnitzii]	5	5	22.82	1	0.999	6	6
RCH52033.1 helix-turn-helix domain-containing protein [Faecalibacterium prausnitzii]	4	4	22.38	1	0.999	6	6
RCH50043.1 adenylate kinase [Faecalibacterium prausnitzii]	3	3	19.52	1	0.999	6	6
RCH50052.1 50S ribosomal protein L5 [Faecalibacterium prausnitzii]	3	3	18.78	1	0.999	6	6
RCH50284.1 DUF3048 domain-containing protein [Faecalibacterium prausnitzii]	5	5	18.49	1	0.999	6	6
RCH52008.1 outer membrane insertion C- signal [Faecalibacterium prausnitzii]	4	4	17.81	1	0.999	6	6
RCH50159.1 toxic anion resistance protein [Faecalibacterium prausnitzii]	6	6	17.75	1	0.999	6	6
RCH49470.1 hypothetical protein C7K05_10115 [Faecalibacterium prausnitzii]	3	3	17.7	1	0.999	6	6
RCH48993.1 sporulation protein SpoIID [Faecalibacterium prausnitzii]	4	4	17.24	1	0.999	6	6
RCH51884.1 trigger factor [Faecalibacterium prausnitzii]	4	4	14.98	1	0.999	6	6
RCH50287.1 PTS glucose transporter subunit IIBC [Faecalibacterium prausnitzii]	5	5	12.7	1	0.999	6	6
RCH49872.1 RND transporter [Faecalibacterium prausnitzii]	4	4	12.56	1	0.999	6	6
RCH49760.1 dipeptidase [Faecalibacterium prausnitzii]	4	4	12.55	1	0.999	6	6
RCH49257.1 ABC transporter substrate-binding protein [Faecalibacterium prausnitzii]	4	4	12.39	1	0.999	6	6
RCH49996.1 molecular chaperone DnaK [Faecalibacterium prausnitzii]	4	4	11.74	1	0.999	6	6
RCH49619.1 hypothetical protein C7K05_09720 [Faecalibacterium prausnitzii]	4	4	11.44	1	0.999	6	6
RCH50994.1 glutamine synthetase type III [Faecalibacterium prausnitzii]	4	4	9.64	1	0.999	6	6
RCH51498.1 molecular chaperone HtpG [Faecalibacterium prausnitzii]	4	4	6.23	1	0.999	6	6
RCH50059.1 50S ribosomal protein L22 [Faecalibacterium prausnitzii]	3	3	35.14	1	0.999	5	5
RCH50361.1 DNA-binding response regulator [Faecalibacterium prausnitzii]	5	5	34.05	1	0.999	5	5
RCH50035.1 50S ribosomal protein L17 [Faecalibacterium prausnitzii]	4	4	25.66	1	0.9988	5	5
RCH50336.1 hypothetical protein C7K05_06795 [Faecalibacterium prausnitzii]	3	3	25.64	1	0.999	5	5
RCH50641.1 zinc-binding protein [Faecalibacterium prausnitzii]	2	2	24.21	0.9982	0.999	5	5
RCH50401.1 ECF transporter S component [Faecalibacterium prausnitzii]	3	3	22.86	1	0.999	5	5
RCH48800.1 phage holin [Faecalibacterium prausnitzii]	2	2	22.62	1	0.9989	5	5	Putative holin
RCH49572.1 ABC transporter ATP-binding protein [Faecalibacterium prausnitzii]	5	5	21.83	1	0.999	5	5
RCH50037.1 30S ribosomal protein S4 [Faecalibacterium prausnitzii]	4	4	21.5	1	0.999	5	5
RCH48781.1 F0F1 ATP synthase subunit beta [Faecalibacterium prausnitzii]	6	5	21.34	1	0.999	6	5
RCH51224.1 purine-nucleoside phosphorylase [Faecalibacterium prausnitzii]	3	3	16.74	1	0.999	5	5
RCH50685.1 acetyl-CoA carboxylase carboxyltransferase subunit beta [Faecalibacterium prausnitzii]	3	3	16.14	1	0.999	5	5
RCH51947.1 aldo/keto reductase [Faecalibacterium prausnitzii]	4	4	15.9	1	0.999	5	5
RCH50157.1 hypothetical protein C7K05_07320 [Faecalibacterium prausnitzii]	2	2	12.58	1	0.999	5	5
RCH50541.1 cell division protein FtsH [Faecalibacterium prausnitzii]	4	4	12.01	1	0.999	5	5
RCH50528.1 hypothetical protein C7K05_06170 [Faecalibacterium prausnitzii]	2	2	10.86	1	0.999	5	5
RCH50360.1 sensor histidine kinase [Faecalibacterium prausnitzii]	3	3	9.82	1	0.999	5	5
RCH48999.1 dTDP-glucose 4,6-dehydratase [Faecalibacterium prausnitzii]	3	3	9.6	1	0.999	5	5
RCH51279.1 NADP-specific glutamate dehydrogenase [Faecalibacterium prausnitzii]	2	2	9.56	1	0.999	5	5
RCH50858.1 peptidase M16 [Faecalibacterium prausnitzii]	4	4	9.27	1	0.999	5	5
RCH51853.1 chromosomal replication initiator protein DnaA [Faecalibacterium prausnitzii]	3	3	8.18	1	0.999	5	5
RCH49501.1 2-hydroxyglutaryl-CoA dehydratase [Faecalibacterium prausnitzii]	4	4	7.27	1	0.999	5	5
RCH51249.1 transglycosylase [Faecalibacterium prausnitzii]	3	3	4.37	1	0.999	5	5
RCH49180.1 hypothetical protein C7K05_10900 [Faecalibacterium prausnitzii]	3	3	51.46	1	0.999	4	4
RCH50317.1 HPr family phosphocarrier protein [Faecalibacterium prausnitzii]	3	3	40.23	1	0.999	4	4
RCH50172.1 dinitrogenase iron-molybdenum cofactor biosynthesis protein [Faecalibacterium prausnitzii]	3	3	38.24	0.9997	0.9888	4	4
RCH51101.1 hypothetical protein C7K05_04165 [Faecalibacterium prausnitzii]	3	3	31.79	1	0.999	4	4
RCH49582.1 folate family ECF transporter S component [Faecalibacterium prausnitzii]	4	4	28.24	1	0.999	4	4
RCH50063.1 50S ribosomal protein L4 [Faecalibacterium prausnitzii]	4	4	26.09	1	0.999	4	4
RCH51341.1 hypothetical protein C7K05_03395 [Faecalibacterium prausnitzii]	3	3	26.05	0.9999	0.999	4	4
RCH50333.1 hypothetical protein C7K05_06780 [Faecalibacterium prausnitzii]	3	3	25.4	1	0.999	4	4
RCH51885.1 L-serine ammonia-lyase, iron-sulfur-dependent, subunit beta [Faecalibacterium prausnitzii]	4	4	25.22	1	0.999	4	4
RCH49848.1 TlpA family protein disulfide reductase [Faecalibacterium prausnitzii]	3	3	23.37	1	0.999	4	4
RCH50077.1 hypothetical protein C7K05_08250 [Faecalibacterium prausnitzii]	3	3	23.37	1	0.999	4	4
RCH51534.1 30S ribosomal protein S12 [Faecalibacterium prausnitzii]	4	4	21.13	1	0.999	4	4
RCH51921.1 gluconate 5-dehydrogenase [Faecalibacterium prausnitzii]	4	4	20.45	1	0.999	4	4
RCH48784.1 ATP synthase F1 subunit delta [Faecalibacterium prausnitzii]	2	2	18.44	1	0.999	4	4
RCH51516.1 dihydroxyacetone kinase transcriptional activator DhaS [Faecalibacterium prausnitzii]	4	4	16.75	1	0.9989	4	4
RCH51874.1 YfcE family phosphodiesterase [Faecalibacterium prausnitzii]	2	2	16.56	1	0.999	4	4
RCH49585.1 hypothetical protein C7K05_09540 [Faecalibacterium prausnitzii]	3	3	15.71	1	0.999	4	4
RCH49363.1 triose-phosphate isomerase [Faecalibacterium prausnitzii]	3	3	15.62	1	0.999	4	4
RCH50099.1 trigger factor [Faecalibacterium prausnitzii]	3	3	14.13	1	0.999	4	4
RCH49194.1 cell division protein FtsZ [Faecalibacterium prausnitzii]	3	3	12.28	1	0.999	4	4
RCH50650.1 elongation factor 4 [Faecalibacterium prausnitzii]	4	4	11.61	1	0.999	4	4
RCH51057.1 IMP dehydrogenase [Faecalibacterium prausnitzii]	3	3	11.51	1	0.999	4	4
RCH51308.1 pyruvate kinase [Faecalibacterium prausnitzii]	3	3	11.32	1	0.999	4	4
RCH50887.1 citrate/2-methylcitrate synthase [Faecalibacterium prausnitzii]	4	4	10.62	1	0.999	4	4
RCH51303.1 ATP-dependent zinc metalloprotease FtsH [Faecalibacterium prausnitzii]	3	3	10.36	1	0.999	4	4
RCH49362.1 2,3-bisphosphoglycerate-independent phosphoglycerate mutase [Faecalibacterium prausnitzii]	3	3	10.04	1	0.999	4	4
RCH51912.1 ribonuclease Y [Faecalibacterium prausnitzii]	4	4	8.6	1	0.999	4	4
RCH48700.1 rod shape-determining protein [Faecalibacterium prausnitzii]	2	2	7.62	1	0.999	4	4
RCH48465.1 chaperone ClpB [Faecalibacterium prausnitzii]	3	3	6.76	1	0.999	4	4
P00544 Tyrosine-protein kinase transforming protein Fgr	2	2	4.04	0.9999	0.999	4	4
RCH50848.1 hypothetical protein C7K05_04635 [Faecalibacterium prausnitzii]	2	2	45.71	1	0.999	3	3	Unknown
RCH50050.1 30S ribosomal protein S8 [Faecalibacterium prausnitzii]	3	3	28.79	1	0.999	3	3
RCH51257.1 50S ribosomal protein L21 [Faecalibacterium prausnitzii]	2	2	27.18	0.9996	0.999	3	3
RCH50559.1 hypothetical protein C7K05_06330 [Faecalibacterium prausnitzii]	2	2	26.77	1	0.999	3	3
RCH50065.1 30S ribosomal protein S10 [Faecalibacterium prausnitzii]	2	2	25.24	1	0.999	3	3
RCH50742.1 hypothetical protein C7K05_05640 [Faecalibacterium prausnitzii]	2	2	22.88	1	0.999	3	3
RCH49203.1 50S ribosomal protein L1 [Faecalibacterium prausnitzii]	3	3	21.74	1	0.999	3	3
RCH51678.1 50S ribosomal protein L19 [Faecalibacterium prausnitzii]	2	2	21.24	1	0.999	3	3
RCH50285.1 PTS glucose transporter subunit IIA [Faecalibacterium prausnitzii]	2	2	21.18	1	0.999	3	3
RCH50038.1 30S ribosomal protein S11 [Faecalibacterium prausnitzii]	2	2	20.59	1	0.999	3	3
P61626 Lysozyme C	3	3	20.27	1	0.999	3	3
RCH51599.1 Asp23/Gls24 family envelope stress response protein [Faecalibacterium prausnitzii]	2	2	20.16	0.9998	0.999	3	3
RCH52025.1 cytidylate kinase-like family protein [Faecalibacterium prausnitzii]	3	3	19	1	0.999	3	3
RCH50570.1 peptide deformylase [Faecalibacterium prausnitzii]	2	2	17.65	1	0.999	3	3
RCH49202.1 50S ribosomal protein L10 [Faecalibacterium prausnitzii]	2	2	17.54	1	0.999	3	3
RCH48921.1 hypothetical protein C7K05_12040 [Faecalibacterium prausnitzii]	2	2	16.46	0.9983	0.999	3	3
P62979 Ubiquitin-40S ribosomal protein S27a	2	2	16.03	0.9999	0.999	3	3
RCH52000.1 phospholipase [Faecalibacterium prausnitzii]	3	3	13.45	1	0.999	3	3
RCH50681.1 undecaprenyldiphospho-muramoylpentapeptide beta-N-acetylglucosaminyltransferase [Faecalibacterium prausnitzii]	3	3	13.33	1	0.999	3	3
RCH51938.1 tRNA (guanosine(46)-N7)-methyltransferase TrmB [Faecalibacterium prausnitzii]	2	2	12.55	1	0.999	3	3
RCH48651.1 FMN-binding protein [Faecalibacterium prausnitzii]	3	3	11.46	1	0.999	3	3
RCH51251.1 homoserine dehydrogenase [Faecalibacterium prausnitzii]	3	3	11.19	1	0.999	3	3
RCH52007.1 cobalamin biosynthesis protein CobW [Faecalibacterium prausnitzii]	3	3	11.03	1	0.999	3	3
RCH51612.1 tyrosine--tRNA ligase [Faecalibacterium prausnitzii]	3	3	10.84	1	0.999	3	3
RCH50687.1 3-oxoacyl-ACP synthase [Faecalibacterium prausnitzii]	3	3	10.44	1	0.999	3	3
RCH51847.1 tRNA uridine-5-carboxymethylaminomethyl(34) synthesis GTPase MnmE [Faecalibacterium prausnitzii]	3	3	10.31	1	0.999	3	3
RCH49342.1 peptidase [Faecalibacterium prausnitzii]	2	2	8.37	1	0.999	3	3
RCH50695.1 6-phospho-beta-glucosidase [Faecalibacterium prausnitzii]	3	3	8.14	1	0.999	3	3
RCH51259.1 GTPase CgtA [Faecalibacterium prausnitzii]	2	2	7.96	1	0.999	3	3
RCH48783.1 F0F1 ATP synthase subunit alpha [Faecalibacterium prausnitzii]	3	3	7.71	1	0.999	3	3
RCH49244.1 bifunctional 3,4-dihydroxy-2-butanone-4-phosphate synthase/GTP cyclohydrolase II [Faecalibacterium prausnitzii]	2	2	7.29	0.9999	0.999	3	3
RCH50318.1 phosphoenolpyruvate--protein phosphotransferase [Faecalibacterium prausnitzii]	2	2	7.13	1	0.999	3	3
RCH51667.1 protein translocase subunit SecF [Faecalibacterium prausnitzii]	2	2	6.56	1	0.999	3	3
RCH51841.1 serine--tRNA ligase [Faecalibacterium prausnitzii]	2	2	6.55	1	0.999	3	3
Q9NSB2 Keratin, type II cuticular Hb4	5	2	5.67	1	0.9927	14	3
RCH49372.1 transcription termination/antitermination protein NusA [Faecalibacterium prausnitzii]	2	2	5.43	0.9998	0.999	3	3
RCH49488.1 polyribonucleotide nucleotidyltransferase [Faecalibacterium prausnitzii]	2	2	4.63	1	0.999	3	3
RCH51301.1 50S ribosomal protein L9 [Faecalibacterium prausnitzii]	2	2	21.19	1	0.999	2	2
RCH49120.1 Tat pathway signal sequence [Faecalibacterium prausnitzii]	2	2	21.16	1	0.999	2	2
RCH51535.1 30S ribosomal protein S7 [Faecalibacterium prausnitzii]	2	2	21.15	1	0.999	2	2
RCH50054.1 50S ribosomal protein L14 [Faecalibacterium prausnitzii]	2	2	20.49	1	0.999	2	2
RCH50342.1 nucleotide exchange factor GrpE [Faecalibacterium prausnitzii]	2	2	20.49	1	0.999	2	2
RCH50693.1 3-hydroxyacyl-[acyl-carrier-protein] dehydratase FabZ [Faecalibacterium prausnitzii]	2	2	19.87	1	0.999	2	2
RCH49467.1 FMN-binding protein [Faecalibacterium prausnitzii]	2	2	18.69	1	0.999	2	2
RCH49119.1 Tat pathway signal sequence [Faecalibacterium prausnitzii]	2	2	16.83	0.9999	0.999	2	2
RCH49722.1 ribosome silencing factor [Faecalibacterium prausnitzii]	2	2	16.54	0.9996	0.999	2	2
RCH51379.1 ATP-binding protein [Faecalibacterium prausnitzii]	2	2	15.57	0.9986	0.999	2	2
RCH49999.1 Sec-independent protein translocase TatB [Faecalibacterium prausnitzii]	2	2	14.45	1	0.999	2	2
RCH49988.1 FKBP-type peptidylprolyl isomerase [Faecalibacterium prausnitzii]	2	2	13.88	1	0.999	2	2
RCH50146.1 BAX inhibitor (BI)-1/YccA family protein [Faecalibacterium prausnitzii]	2	2	13.68	1	0.999	2	2
RCH48933.1 hypothetical protein C7K05_12120 [Faecalibacterium prausnitzii]	2	2	13.59	0.9976	0.9989	2	2
RCH51713.1 D-alanyl-D-alanine carboxypeptidase [Faecalibacterium prausnitzii]	2	2	13.45	1	0.999	2	2
RCH50694.1 glycerophosphodiester phosphodiesterase [Faecalibacterium prausnitzii]	2	2	12.07	1	0.999	2	2
RCH50294.1 fumarylacetoacetase [Faecalibacterium prausnitzii]	2	2	11.9	0.9999	0.999	2	2
RCH51956.1 transketolase [Faecalibacterium prausnitzii]	2	2	11.75	0.9991	0.999	2	2
RCH48684.1 Hsp33 family molecular chaperone HslO [Faecalibacterium prausnitzii]	2	2	11.51	0.9998	0.999	2	2
RCH51657.1 HPr(Ser) kinase/phosphatase [Faecalibacterium prausnitzii]	2	2	10.61	0.9999	0.9989	2	2
RCH51955.1 transketolase [Faecalibacterium prausnitzii]	2	2	10.6	1	0.999	2	2
RCH50343.1 heat-inducible transcription repressor HrcA [Faecalibacterium prausnitzii]	2	2	10.36	0.9999	0.9989	2	2
RCH51933.1 nucleotidyltransferase [Faecalibacterium prausnitzii]	2	2	10.13	1	0.999	2	2
RCH50362.1 redox-regulated ATPase YchF [Faecalibacterium prausnitzii]	2	2	9.55	1	0.999	2	2
RCH49463.1 DUF1846 domain-containing protein [Faecalibacterium prausnitzii]	2	2	9.46	1	0.999	2	2
RCH50042.1 type I methionyl aminopeptidase [Faecalibacterium prausnitzii]	2	2	9.13	1	0.999	2	2
RCH51102.1 multidrug resistance efflux pump [Faecalibacterium prausnitzii]	2	2	8.92	1	0.999	2	2
RCH49201.1 50S ribosomal protein L7/L12 [Faecalibacterium prausnitzii]	2	2	8.87	0.9998	0.9989	2	2
RCH50696.1 phosphoribosylaminoimidazolesuccinocarboxamide synthase [Faecalibacterium prausnitzii]	2	2	8.65	0.9993	0.999	2	2
RCH49011.1 trigger factor [Faecalibacterium prausnitzii]	2	2	8.64	0.9996	0.999	2	2
RCH49208.1 D-alanine--D-alanine ligase [Faecalibacterium prausnitzii]	2	2	8.24	1	0.999	2	2
RCH50016.1 DegV family protein [Faecalibacterium prausnitzii]	2	2	7.72	0.9999	0.9987	2	2
RCH49586.1 hypothetical protein C7K05_09545 [Faecalibacterium prausnitzii]	2	2	7.47	0.9992	0.9988	2	2
RCH50354.1 DUF1015 domain-containing protein [Faecalibacterium prausnitzii]	2	2	7.44	1	0.999	2	2
RCH50703.1 foldase [Faecalibacterium prausnitzii]	2	2	7.26	1	0.999	2	2
RCH50863.1 methionine adenosyltransferase [Faecalibacterium prausnitzii]	2	2	7.03	1	0.999	2	2
RCH50566.1 hypothetical protein C7K05_06365 [Faecalibacterium prausnitzii]	2	2	6.7	1	0.999	2	2
RCH52028.1 FAD-binding protein [Faecalibacterium prausnitzii]	2	2	6.62	1	0.999	2	2
RCH51253.1 aspartate kinase [Faecalibacterium prausnitzii]	2	2	6.52	0.9983	0.999	2	2
RCH51850.1 stage IV sporulation protein A [Faecalibacterium prausnitzii]	2	2	6.44	0.9994	0.999	2	2
RCH49637.1 metallopeptidase [Faecalibacterium prausnitzii]	2	2	6.43	1	0.999	2	2
P02768 Albumin	5	2	6.4	1	0.9983	7	2
RCH49128.1 hypothetical protein C7K05_11570 [Faecalibacterium prausnitzii]	2	2	6.34	0.9999	0.999	2	2
RCH48395.1 NADP-dependent isocitrate dehydrogenase [Faecalibacterium prausnitzii]	2	2	5.71	0.9999	0.999	2	2
RCH49581.1 bifunctional folylpolyglutamate synthase/dihydrofolate synthase [Faecalibacterium prausnitzii]	2	2	5.44	0.9999	0.999	2	2
P04040 Catalase	2	2	4.55	0.9993	0.999	2	2
RCH51879.1 acriflavin resistance protein [Faecalibacterium prausnitzii]	2	2	2.51	1	0.999	2	2
